# Microglia Adopt Temporally Specific States after Irradiation, Correlating with Neuronal Asynchrony

**DOI:** 10.1101/2025.02.15.638339

**Authors:** Alejandro Lastra Romero, Efthalia Preka, Giusy Pizzirusso, Luis Enrique Arroyo-García, Georgios Alkis Zisiadis, Nuria Oliva-Vilarnau, Yana Ruchiy, Thea Seitz, Kai Zhou, Arturo G. Isla, Lara Friess, Ying Sun, Maria Querol Canut, Alia Shamikh, Yiran Xu, Changlian Zhu, Carlos F. D. Rodrigues, André Fisahn, Bertrand Joseph, Lena-Maria Carlson, Adamantia Fragkopoulou, Volker M Lauschke, Christer Betsholtz, Ahmed M Osman, Klas Blomgren

## Abstract

Cranial radiotherapy causes progressive neurocognitive impairments in cancer survivors. Neuroinflammation is a key contributor, but its dynamics and consequences for brain function remain poorly understood. Here, we performed comprehensive longitudinal profiling from 6 hours to 1 year after irradiation (IR) of the mouse hippocampus, using transcriptomic, protein, and histological analyses. We identified delayed microglial responses initiated by mitotic progression coupled interferon signaling. IR rewired the parenchymal phagocyte profiles, triggered by progressive microglial loss, failure of repopulation through self-renewal, and compensatory generation of microglia-like cells derived from peripheral monocytes. These findings were also observed in autopsied human brain. Finally, we demonstrate two phases of neuronal asynchrony, an early one associated with inflammation and a late one associated with aberrant synaptic regulation. These results provide comprehensive, longitudinal insights into microglia responses that can aid in tailoring therapies to preserve cognition in cancer survivors.
