## Supplementary list 2 for "Microglia Adopt Temporally Specific States after Irradiation, Correlating with Neuronal Asynchrony"

### Sheet: DEGs in microglia 2 and 6 wk
Upregulated 2 wk post-IR	Downregulated 2 wk post-IR	Upregulated 6 wk post-IR	Downregulated 6 wk post-IR
Acy1	Aacs	AI661453	Abca9				Number of genes
Ago2	Acot1	Abhd15	Abcb4			Upregulated 2 wk post-IR	271
Akap12	Actn1	Acad10	Abcb7			Downregulated 2 wk post-IR	144
Amdhd2	Adal	Agps	Abcc3			Upregulated 6 wk post-IR	392
Ankrd28	Adora3	Aimp1	Abhd2			Downregulated 6 wk post-IR	678
Arfrp1	Agbl3	Akap8l	Ablim1
Arhgef5	Anapc16	Akip1	Acap2
Arid1a	Anapc4	Akirin1	Acss2
Asah2	Atox1	Akna	Adi1
Asf1b	Atp5b	Anapc1	Adnp
Atad2	Axl	Anapc2	Adprh
Atg4a	Bend5	Ankhd1	Adss
Atp10a	Bloc1s6	Ankrd10	Aebp2
Bahcc1	Bnip3l	Ankrd11	Afap1
Baiap2	C1qb	Anks1	Agfg2
Bbs12	Castor1	Ap5m1	Ago1
Blm	Cep57	Apobec3	Agpat3
Bmt2	Clip2	Apoe	Ahi1
Bsn	Col10a1	Appl2	Aip
Cars	Cope	Arhgap19	Akap8
Cbwd1	Coq8b	Arhgap27	Alg2
Ccna2	Cox4i1	Arhgap45	Alkbh4
Ccng1	Crlf3	Arrdc2	Alkbh6
Cd163	Csad	Arv1	Ammecr1l
Cd69	Cst3	Ash1l	Amz2
Cdan1	Ctsh	Aspscr1	Angel1
Cdc23	Ctsz	Atad3a	Ankmy2
Cdc42se1	Cyb5r1	Atg13	Ankrd13a
Cdc6	Dctpp1	Atg3	Ankrd44
Cdca2	Dnajc7	Atp6ap2	Anp32a
Cdca3	Dpp9	Azi2	Anxa11
Cdk1	Eef1a1	B3gnt7	Apba3
Cdk11b	Eif2s1	Baz1a	Arf1
Cdkn1a	Eif3c	Best1	Arf5
Cdkn2c	Erap1	Birc2	Arhgef9
Cenpc1	Eri2	Bop1	Arl4d
Cenpe	Espn	Brf1	Arl8b
Cenpj	Fam120b	Bysl	Armc10
Cep295	Farsb	C3	Armc7
Cep44	Fbxo33	Calhm2	Arpc4
Cfhr2	Fuca1	Camk1	Arpc5
Cgref1	Gemin5	Casp8	Ascc1
Chd2	Gga1	Ccdc152	Atf1
Chkb	Gpr183	Ccdc192	Atp1b3
Cip2a	Gtf2h2	Ccdc59	Atp2a2
Ckap2	Gtf2i	Ccdc62	Atp2a3
Cmpk2	Hmgxb3	Ccnl1	Atp5o
Cntln	Idh3g	Ccr1	Atp6v1c2
Cpd	Ifnar2	Cd36	Atxn10
Cpeb4	Igf2bp2	Cd44	Atxn7l3
Cpne3	Il4ra	Cd52	B9d2
Ctnnb1	Immp1l	Cd9	BC031181
Cxcl10	Ints12	Cd93	BC048403
Cybb	Itgb5	Cdc5l	Bach2
Dbf4	Klrd1	Cdk12	Banf1
Dclre1b	Lag3	Cdk6	Bcl7a
Ddhd1	Lpcat1	Cdkn1a	Bicd2
Depdc1a	Map4	Cep290	Bin1
Dgkg	Mapk3	Cerk	Blcap
Dhx37	Mars	Chd2	Bloc1s3
Diaph3	Mdh2	Chfr	Bmpr2
Dmtf1	Med11	Chmp6	Bmyc
Dock9	Mettl16	Cip2a	Bnip3l
Dst	Mlph	Clec12a	Bsg
Dtl	Mpv17	Cluh	Btf3l4
Dusp7	Mrpl16	Cmah	Btg1
Dut	Mrpl19	Cmc1	Btg2
E2f6	Mrpl45	Cmpk2	Bud31
E2f8	Mrpl48	Cnr2	Bzw1
Eda2r	Mrps7	Cnrip1	Cab39
Elk4	Ncf1	Cp	Cacul1
Epb41l1	Ncf2	Cpt1a	Calm2
Epha2	Ncf4	Crim1	Calr
Esco2	Pbxip1	Crtc2	Camk2b
Etfbkmt	Pet100	Cst7	Camk2n1
Exoc4	Pfdn5	Ctse	Capn3
Exosc1	Pgd	Cxcl2	Caprin2
Fa2h	Pik3c3	Cxcr4	Capza1
Fbxo17	Platr25	Cxcr6	Capza2
Fbxo48	Plekhb2	Cyb5r1	Car4
Fem1al	Plscr1	Cybb	Casd1
Fer	Pmpcb	Dbnl	Cav1
Fktn	Pnpla7	Dera	Cav2
Fn3krp	Poldip3	Dgki	Cbfb
Fnbp1	Polr2g	Dhx38	Ccdc107
Fnbp4	Pot1a	Disp1	Ccdc125
Frrs1	Ppib	Dlst	Ccdc127
Gask1b	Ppm1l	Dnajc12	Ccdc36
Gatad2b	Ppp3cb	Dnajc15	Ccdc43
Gdap1l1	Prkce	Dnajc18	Ccl6
Gdi1	Prkch	Dnase1l1	Ccl9
Glipr1	Psmc2	Dnttip2	Ccnc
Glipr2	Pycr2	Dqx1	Ccr5
Gm10130	Rab43	E2f4	Cct2
Gm10521	Rac1	Ech1	Cd276
Gm128	Rcbtb2	Eef1a1	Cd83
Gm20604	Rilpl1	Ehmt2	Cd99l2
Gm3005	Ripk2	Eif2ak2	Cdc37l1
Gnaq	Rnf11	Eif4ebp2	Cdc42
Gnptab	Rnf214	Enpp4	Cdc42ep3
Gpr137c	Rpain	Epha2	Cdca4
Gtse1	Rpl13a	Ercc3	Cdh5
Gzf1	Rpl14	Esd	Cdk14
H2-D1	Rpl19	Etaa1	Cdk19
H2ax	Rplp0	Exog	Cdk2ap2
Haspin	Rps15	Ezh1	Cdkn2d
Hells	Rps3a1	Fam13b	Cdyl
Hinfp	Sbno2	Fam89a	Ceacam1
Hmmr	Serpinf1	Fap	Cebpa
Hs2st1	Slc11a1	Fas	Cep70
Hspa4l	Slc16a1	Fgd2	Cept1
Icam1	Smarcal1	Fgfr1op	Cers2
Ifi207	Srrm2	Fh1	Cfap410
Ifi213	Stard3	Fkbp3	Chmp7
Ifi27l2a	Stk25	Fkbp5	Chn2
Ifit2	Stx4a	Flna	Chsy1
Igf2bp3	Suclg1	Fmnl1	Ciao2b
Iigp1	Sumo3	Frmd4a	Clcn3
Inka2	Syngr2	Ftsj3	Clec4a4
Inpp5b	Tbpl1	Fyco1	Cln6
Ippk	Tm2d2	Gas7	Cltb
Irf9	Tmem147	Gba2	Cmtm3
Itpripl2	Tmem176a	Gbp3	Cnot3
Kansl1	Tmem176b	Gbp7	Cnp
Kcnc2	Tmem50a	Gdpgp1	Cnppd1
Kctd5	Tmem50b	Gemin8	Coa4
Kif11	Tomm5	Ggcx	Cog6
Kif18a	Trf	Ggh	Coro1a
Kif22	Trim8	Gm16286	Coro2a
Kif2c	Ttc1	Gm20594	Cox11
Kifc1	Twf2	Gm4924	Cpeb4
Klhl12	Txndc15	Gm5431	Cpsf4
Klhl20	Uba2	Gm8797	Creg1
Klk8	Ubb	Gne	Cryl1
Knl1	Ube2b	Gpnmb	Cs
Kntc1	Ubl5	Gramd1b	Csf3r
Lacc1	Ulk1	Grk6	Csnk2a1
Lca5	Uqcrc2	Gtf2f1	Csrnp1
Lpgat1	Use1	H2-D1	Cst3
Lrrc9	Wars	H2-DMa	Cstf2t
Lyn	Wwp2	H2-Q6	Ctnnbip1
Maml3	Ywhaz	Haus1	Ctsh
March8	Zc3h18	Hbp1	Ctu1
Mbtps2	Zfp672	Hcar2	Cyren
Mcm2		Hdac6	D10Wsu102e
Mdm2		Hexim1	Dab2ip
Mertk		Hint3	Dars
Mis18bp1		Hpgd	Dazap1
Mki67		Hsd17b11	Dcbld2
Mms22l		Hsp90aa1	Ddx6
Mrps31		Hspa5	Dennd6a
Mtrf1l		Iars2	Dgat1
N4bp1		Idh3g	Dguok
Nars		Iffo1	Dhx16
Nav1		Ifi203	Dhx33
Nbeal1		Ifi207	Dmd
Ncapg		Ifit2	Dnaja1
Nedd4		Ifit3b	Dnajc16
Nfkbiz		Ifitm3	Dock1
Nid2		Il10ra	Dok4
Nlrc5		Il4ra	Dpm3
Nlrp1b		Il6	Dpy19l3
Nod1		Il6ra	Dtwd1
Nqo2		Immt	Dtx4
Nsun2		Iqsec1	Dusp1
Nsun3		Itgal	Dusp10
Nupl2		Iws1	Dusp12
Nusap1		Kdm2a	Dusp19
Oasl1		Kdm4a	Dusp22
Oip5		Kif13a	Dusp8
Pard3b		Kif1bp	Dync2li1
Pbk		L3mbtl2	Edem2
Pde5a		Lfng	Efhd2
Pfn1		Lgals3bp	Efr3a
Pim1		Lgals9	Eif4b
Pla2g4a		Lig1	Elac1
Plekha7		Lig3	Elmod2
Ppm1m		Lonrf3	Elmsan1
Prkcq		Lrba	Elovl5
Prlr		Lrp1	Entpd1
Prr11		Lrp10	Epb41l2
Prr14		Lrrk1	Ermn
Prune2		Lsg1	Ero1l
Psme3		Lsm11	Ero1lb
Psrc1		Lyz1	Erp44
Rab2b		Lyz2	Ets1
Rad51		Maea	Evl
Ranbp1		Man2a2	Exosc5
Rbl1		Map3k14	Extl3
Rbm3		Map3k3	Fam117b
Rbms1		Map3k8	Fam168b
Rc3h1		Matn1	Fam210b
Resf1		Mbd3	Fam221b
Rev3l		Med7	Fam3a
Rnf111		Mertk	Fam76a
Rnf150		Mesd	Fam91a1
Rnf213		Mettl2	Farp1
Rrm2		Mlh1	Fau
Sacm1l		Mlxipl	Fbrsl1
Samd9l		Mmp2	Fbxo11
Sarnp		Morc3	Fbxo32
Scd1		Mospd2	Fdft1
Scn3b		Mpeg1	Fem1c
Sesn2		Mrc1	Fkbp9
Setd7		Mroh1	Fkbpl
Sgip1		Mrpl9	Flvcr1
Sgo1		Mrps25	Fndc3a
Sgtb		Ms4a4c	Foxk1
Sh2b3		Ms4a6b	Foxp1
Sh3bgrl		Ms4a6c	Fra10ac1
Sh3bp5		Ms4a7	Ftl1-ps1
Shcbp1		Msh3	Fundc1
Siglec1		Msr1	Fus
Slc19a2		Mul1	Fut8
Slc35e2		Myo1f	Fzd4
Smc2		Myof	Gab1
Smg6		Nagk	Gabbr1
Sp100		Naip2	Gadd45b
Spata6		Ncapd3	Galk1
Spc24		Ndufa6	Galnt16
Spc25		Ndufb9	Galnt7
Sppl2a		Ndufs2	Gatm
Spryd4		Nedd9	Gdpd1
Spryd7		Nelfb	Gem
Srsf1		Nfe2l3	Gfpt1
Ssh1		Nid2	Ggnbp1
Stat2		Nlrc3	Ggps1
Stmn1		Nmnat1	Gid8
Stxbp4		Npm1	Gigyf2
Syt6		Nrbp1	Gm10282
Tacc3		Nrp1	Gm13889
Taf5		Nudt12	Gm3252
Tarsl2		Nup85	Gm5617
Tatdn1		Oasl2	Gmfg
Tfpi		Odr4	Gnb1
Thap8		Ogfr	Gnb2
Tk1		Osgep	Golph3
Tmed8		Ostc	Gpbp1
Tmem185b		Otulinl	Gpd1l
Tmem87b		P2rx4	Gpr155
Tmlhe		Paip1	Gspt2
Tnfrsf10b		Pcf11	Gstm4
Tnfsf9		Pde7b	Gtf2e1
Tnks		Pdss1	Gtpbp6
Tom1l2		Pepd	H1f0
Tpk1		Phf14	H1f2
Trim59		Phkb	H1f4
Trip13		Phlda3	Hba-a1
Trp53inp1		Pik3c2a	Hba-a2
Ttyh2		Pisd	Hbb-bs
Txndc11		Pkm	Hcls1
Ube2o		Pla2g15	Hectd3
Ubn1		Pla2g4a	Hexb
Ulbp1		Plbd1	Hic2
Usf3		Pmpcb	Hif1a
Usp42		Pnp	Higd1a
Usp8		Pon2	Hivep3
Vangl2		Pon3	Hk1
Wac		Ppox	Hlcs
Wdr35		Ppp2cb	Hmg20a
Wdr70		Pradc1	Hmox2
Wrn		Preb	Hnrnpa0
Xkr5		Prelid1	Hnrnpab
Zbp1		Prkab1	Hnrnpc
Zfp324		Prkcz	Hnrnpul2
Zfp526		Prpf39	Hsdl2
Zfp558		Prpf40a	Idh2
Zfp948		Prune2	Idnk
Zfp955b		Psd4	Ikzf2
Zranb1		Psma6	Ikzf5
Zwilch		Psmb9	Il13ra1
		Psmd14	Il1a
		Psme2	Il33
		Psme2b	Il6st
		Ptpn1	Impa1
		Pxdc1	Ing5
		Pygb	Inpp5b
		Rack1	Ints7
		Ramac	Ipo11
		Ranbp10	Ipo8
		Rbms1	Ireb2
		Rfng	Irf2bpl
		Rgs19	Isoc2b
		Rnf114	Itga6
		Rnf14	Itpripl2
		Rpl13	Jag2
		Rpl28	Jarid2
		Rps6kc1	Jcad
		Rps9	Junb
		Rptor	Jund
		Rragc	Jup
		Rtca	Kat6b
		Rtcb	Kctd11
		Rufy3	Kdelr1
		Samd9l	Khdrbs1
		Sarm1	Klf2
		Sdc3	Klhl26
		Sdhaf2	Kpna1
		Sdr42e1	Kpna3
		Sec24d	L3hypdh
		Sgo1	Lag3
		Sh2b1	Lamtor1
		Sh2b3	Leprot
		Sh3bp5	Lgals8
		Shcbp1l	Lima1
		Sidt2	Lipa
		Skiv2l	Lmo2
		Slc38a10	Lpar5
		Slx1b	Lpgat1
		Snap47	Lrrc40
		Snf8	Lrrc49
		Snrpd1	Lrrc75a
		Srgap2	Lrrc8d
		Ssbp1	Ltc4s
		St3gal5	Lyn
		Stab1	Lypd6
		Stap1	Lypla2
		Star	Lysmd1
		Stard3	Maged1
		Stmn2	Magt1
		Strn4	Man2a1
		Stx17	Maoa
		Sucla2	Map7
		Sulf2	Mapk6
		Taf6l	Mapk9
		Tango2	Mapre2
		Tapbpl	Mapre3
		Tars2	Mbd6
		Tax1bp1	Mbnl2
		Tbcd	Mbp
		Tbl3	Mcts2
		Tbrg4	Mcu
		Tbxas1	Mdm4
		Tcirg1	Me2
		Tedc1	Med10
		Tfb2m	Med13l
		Tifa	Med26
		Timm9	Med31
		Tinf2	Mettl21a
		Tle1	Mff
		Tlr13	Mid1ip1
		Tlr2	Midn
		Tlr7	Mknk1
		Tm6sf1	Mknk2
		Tmem129	Mlf2
		Tmem165	Mlph
		Tmem204	Mnt
		Tmem214	Mob1b
		Tmem221	Mospd1
		Tmem243	Mpc2
		Tnf	Mrm1
		Tnfaip3	Mrpl11
		Tns3	Mrpl38
		Tomm7	Mrpl44
		Tor4a	Mrpl57
		Traf2	Mrps16
		Trap1	Mrps2
		Tspyl1	Mtdh
		Ttc30b	Myh9
		Tubgcp5	Myom1
		Txn1	Naa30
		Tyms	Naa80
		Ube2c	Nav2
		Ube4a	Nav3
		Ubfd1	Ndrg2
		Ubn1	Ndufb11
		Uhrf1bp1l	Ndufc2
		Ulk2	Ndufs3
		Urb1	Nelfa
		Urod	Nemp1
		Usf1	Nemp2
		Uso1	Neo1
		Usp10	Nf2
		Usp30	Nfe2l1
		Vim	Nfia
		Vnn3	Nfya
		Wdr81	Nfyb
		Wdr82	Nfyc
		Yeats2	Nisch
		Zbtb7b	Nmral1
		Zcrb1	Nmt1
		Zfp330	Npl
		Zfp638	Nptn
		Zfp646	Nr2f6
		Zfp750	Nr3c1
		Zfp950	Nsfl1c
		Zfp956	Nsmce2
		Zfyve16	Nsun4
		Zfyve19	Nudcd3
		Zmat3	Numbl
		Znhit3	Nup62
		Zswim6	Oaz1
			Oga
			Olfr912
			Olr1
			Orai3
			Os9
			Osgepl1
			Otub1
			Otud7b
			Oxr1
			P2ry12
			Pabpc4
			Pacc1
			Pacsin1
			Pak1
			Palld
			Papolg
			Parl
			Patl1
			Pcdhb22
			Pcid2
			Pcnp
			Pcyox1l
			Pdcd4
			Pdgfb
			Pdia3
			Pdk1
			Pdrg1
			Pecam1
			Peli2
			Pfdn4
			Pfkfb3
			Pfn1
			Pggt1b
			Phb2
			Pim2
			Pja2
			Pkn2
			Plekha3
			Plekhj1
			Plppr4
			Plxdc1
			Poc1b
			Polr3gl
			Ppie
			Ppil1
			Ppm1a
			Ppm1b
			Ppm1l
			Ppp1cc
			Ppp1r14b
			Ppp1r7
			Ppp1r9b
			Ppp3r1
			Ppp6c
			Ppp6r3
			Praf2
			Prex1
			Prickle1
			Prkaa1
			Prkacb
			Prkch
			Prpf4
			Psmb7
			Psmg3
			Pspc1
			Pten
			Ptger3
			Ptgfrn
			Ptgr2
			Ptprf
			Pum1
			Pvr
			Pxn
			Pygo2
			R3hdm1
			Rab1a
			Rab2a
			Rab32
			Rab5c
			Rab7
			Ranbp9
			Rap1a
			Rasa2
			Rassf8
			Rbak
			Rbbp9
			Rcan1
			Rcc2
			Rdx
			Reep3
			Rere
			Rexo1
			Rffl
			Ring1
			Ripk2
			Rnf122
			Rnf126
			Rnf167
			Rnf180
			Rnf24
			Rnf4
			Rock2
			Romo1
			Rp2
			Rpl29
			Rps2
			Rps27
			Rsph3b
			Rtn3
			S100pbp
			Sall2
			Sap18b
			Scamp2
			Scamp3
			Sdcbp
			Sdhaf4
			Sdk1
			Sec11a
			Sec14l1
			Sec24c
			Sec62
			Selenok
			Sema4a
			Sema6c
			Sephs2
			Sertad2
			Setd1a
			Setd7
			Sf1
			Sf3a2
			Sf3b4
			Sf3b5
			Sft2d1
			Sh3kbp1
			Siah1a
			Sin3a
			Ski
			Slc12a6
			Slc18a2
			Slc24a3
			Slc25a25
			Slc25a39
			Slc25a5
			Slc30a6
			Slc30a9
			Slc33a1
			Slc35a2
			Slc35a5
			Slc35b1
			Slc35d1
			Slc35e1
			Slc46a3
			Slmap
			Smad7
			Smim10l2a
			Smim12
			Smurf1
			Snrpa
			Snrpe
			Sos2
			Sp4
			Sparc
			Spats2
			Sppl2a
			Sppl3
			Spred1
			Spsb3
			Sra1
			Src
			Srek1ip1
			Sri
			Srp14
			Srp54c
			Ssbp4
			Ssr2
			Ssr3
			St6galnac6
			Stat5a
			Stau1
			Stom
			Strada
			Strn3
			Stt3b
			Suclg2
			Suox
			Syncrip
			Tacc1
			Tagap
			Tbc1d1
			Tbx6
			Tcea1
			Tcf3
			Tctn3
			Tet3
			Tfpi
			Thrap3
			Ticam2
			Timm13
			Tjp1
			Tm4sf1
			Tmbim6
			Tmem135
			Tmem138
			Tmem144
			Tmem178
			Tmem185a
			Tmem189
			Tmem201
			Tmem251
			Tmem258
			Tmem41a
			Tmem50b
			Tmem68
			Tmem71
			Tmem91
			Tmtc1
			Tmub1
			Tmx1
			Tomm22
			Tor1b
			Tpd52
			Tpm3
			Tpm3-rs7
			Trappc3
			Trim2
			Trim35
			Trmt112
			Trp53rka
			Tsnax
			Tspan5
			Ttyh1
			Tubb2b
			Tubg1
			Txndc5
			Uba1
			Ube2d1
			Ube2d2a
			Ube2d3
			Ube2e1
			Ube2l6
			Ubl3
			Unc93b1
			Usb1
			Usf2
			Usp8
			Vamp3
			Vhl
			Vps39
			Vps72
			Vrk1
			Vsir
			Wasf2
			Wbp11
			Wdr43
			Wdr70
			Wls
			Xkr8
			Ypel5
			Ythdf1
			Zbed4
			Zbtb18
			Zcchc10
			Zdhhc9
			Zfand3
			Zfp36
			Zfp362
			Zfp36l2
			Zfp455
			Zfp516
			Zfp518a
			Zfp532
			Zfp606
			Zfp609
			Zfp652
			Zfp664
			Zfp672
			Zfp691
			Zfp703
			Zfp827
			Zfp866
			Zfp87
			Zfp91
			Zfp955b
			Zhx1
			Zkscan4
			Zxdb
